# Perturb-seq resolves physiologic programs and bidirectional regulation of non-canonical NF-κB signaling in epidermal organoids

**DOI:** 10.64898/2026.07.22.739901

**Authors:** Galen T. Squiers, Benjamin A. Nanes, Maggie M. Balas, Joshua J. Lingo, Lei Wang, Huan Zhao, Sabahat Munawar, Mpathi Nzima, Gary Hon, Jason C. Klein

## Abstract

Regulated keratinocyte differentiation is required for formation of the stratified epidermis and a functional barrier. Understanding genetic drivers of keratinocyte differentiation is crucial for understanding several skin diseases. Perturb-seq is a single-cell CRISPR screen that measures transcriptomic responses to perturbations. To date, Perturb-seq experiments have principally focused on 2-dimensional cell culture models lacking hallmarks of skin development – physiological desmosome formation and barrier function. Here, we leverage Perturb-seq in an epidermal organoid model that recapitulates physiologically relevant differentiation programs. We demonstrate that our perturbations significantly impact diverse differentiation programs and reveal bidirectional function of non-canonical NF-κB signaling in late keratinocyte differentiation.
