## Supplemental Table 1 for "Perturb-seq resolves physiologic programs and bidirectional regulation of non-canonical NF-κB signaling in epidermal organoids"

guide_id	spacer	intended_target_name	type
JUN_-_59249500.23-P1P2-1	GAGCAGGGCTCTCCTCCCGG	JUN	targeting
JUN_-_59249500.23-P1P2-2	GTGTGGCTGAAGCAGCGAGG	JUN	targeting
JUN_+_59249682.23-P1P2-1	GGAGTGTGGCTGAAGCAGCG	JUN	targeting
JUN_+_59249682.23-P1P2-2	GAGTGGAGGTGCGCGGAGTC	JUN	targeting
JUN_+_59249361.23-P1P2-1	GTGGGAGGACCGGAGACAAG	JUN	targeting
JUN_+_59249361.23-P1P2-2	GTGACAGCGGCGGAAAGCAG	JUN	targeting
JUNB_-_12902314.23-P1P2-1	GGCGGCTGGGACCTTGAGAG	JUNB	targeting
JUNB_-_12902314.23-P1P2-2	GGCGCCAGAGAGGGCGACGG	JUNB	targeting
JUNB_+_12902324.23-P1P2-1	GCAGCTCCCTGCTGGCTCCG	JUNB	targeting
JUNB_+_12902324.23-P1P2-2	GCCCAGTCCGGTCACCGCAG	JUNB	targeting
JUNB_-_12902419.23-P1P2-1	GGGGCTCGGGAAGCCTGACA	JUNB	targeting
JUNB_-_12902419.23-P1P2-2	GGAGCCCCCGTCGCCCTCTC	JUNB	targeting
JUND_-_18392212.23-P1P2-1	GCCCCGGGGAACAAGCGGCC	JUND	targeting
JUND_-_18392212.23-P1P2-2	GGGGCGCCCCGGGGAACAAG	JUND	targeting
JUND_+_18392410.23-P1P2-1	GAGGAGCCGCCGCCAGTGGA	JUND	targeting
JUND_+_18392410.23-P1P2-2	GAGCCTGAGTGAGCAGGTGG	JUND	targeting
JUND_+_18392318.23-P1P2-1	GGCCGCGGCCACTCCCCCCC	JUND	targeting
JUND_+_18392318.23-P1P2-2	GCGCAGGGCCGAGCGGACGG	JUND	targeting
FOS_+_75745519.23-P1-1	GCAGATGCGGTTGGAGTACG	FOS	targeting
FOS_+_75745519.23-P1-2	GTGCTCGCTGCAGATGCGGT	FOS	targeting
FOS_+_75745633.23-P1-1	GCCGAGGGGCGGAGACAGGT	FOS	targeting
FOS_+_75745633.23-P1-2	GGAAGCCAAGACTGAGCCGG	FOS	targeting
FOS_+_75745752.23-P1-1	GTAGTAAGAGAGGCTATCCC	FOS	targeting
FOS_+_75745752.23-P1-2	GTGCTGGAGAAGGAGTCTGC	FOS	targeting
FOS_-_75746808.23-P2-1	GGAGGCCGAGCGCAGAGCAT	FOS	targeting
FOS_-_75746808.23-P2-2	GTCCGCTGGGGCTTACTCCA	FOS	targeting
FOS_-_75746787.23-P2-1	GGCGTTGTGAAGACCATGAC	FOS	targeting
FOS_-_75746787.23-P2-2	GTGCGCTCGGCCTCCTGTCA	FOS	targeting
FOS_+_75746736.23-P2-1	GGAGTAAGCCCCAGCGGAGG	FOS	targeting
FOS_+_75746736.23-P2-2	GCCGAGCGCAGAGCATTGGC	FOS	targeting
FOSB_-_45971307.23-P1-1	GGACACGCGGAACCAAGACT	FOSB	targeting
FOSB_-_45971307.23-P1-2	GAGACTCAGAGCTACGGCCA	FOSB	targeting
FOSB_-_45971286.23-P1-1	GCAGAGCTACGGCCACGGCA	FOSB	targeting
FOSB_-_45971286.23-P1-2	GCAGGCTCCGTAGGACCCAG	FOSB	targeting
FOSB_+_45971462.23-P1-1	GGTCCGGCGGGTCCCACGGG	FOSB	targeting
FOSB_+_45971462.23-P1-2	GGGACCCGCCGGACGCGTGG	FOSB	targeting
FOSB_-_45972782.23-P2-1	GCTCTTTTCGGCGCCTCTAG	FOSB	targeting
FOSB_-_45972782.23-P2-2	GTCGGCGCCTCTAGAGGCAG	FOSB	targeting
FOSB_+_45972737.23-P2-1	GCCAGCCGCCAAGGAACCAC	FOSB	targeting
FOSB_+_45972737.23-P2-2	GAGGCGCTCTTGTCACGACA	FOSB	targeting
FOSB_-_45972792.23-P2-1	GCGCCTCTAGAGGCAGAGGG	FOSB	targeting
FOSB_-_45972792.23-P2-2	GCGGGTTCCGGGGACAGAGA	FOSB	targeting
FOSL1_-_65667817.23-P1P2-1	GAAGTCTCGGAACATGCCCG	FOSL1	targeting
FOSL1_-_65667817.23-P1P2-2	GCGGACGGCGAGGGAGAAGG	FOSL1	targeting
FOSL1_-_65667841.23-P1P2-1	GGGCGGCTCTGCGGGGTACA	FOSL1	targeting
FOSL1_-_65667841.23-P1P2-2	GGGGTGGACGCAGAAGTCAG	FOSL1	targeting
FOSL1_+_65667791.23-P1P2-1	GGGCATGTTCCGAGACTTCG	FOSL1	targeting
FOSL1_+_65667791.23-P1P2-2	GCCCGGGGCTGGCGGCTCTG	FOSL1	targeting
FOSL2_-_28615812.23-P1P2-1	GCTCGGCGGGGACAGAAAGA	FOSL2	targeting
FOSL2_-_28615812.23-P1P2-2	GCATCTCGGGCAGAGCGCTA	FOSL2	targeting
FOSL2_-_28615741.23-P1P2-1	GCATTGTAGTGACTCATCTC	FOSL2	targeting
FOSL2_-_28615741.23-P1P2-2	GACCGCGGAGGGCGAGGACA	FOSL2	targeting
FOSL2_+_28615927.23-P1P2-1	GAGTAGAGCTGGCGCTGAGA	FOSL2	targeting
FOSL2_+_28615927.23-P1P2-2	GTCAGACAGGGCCAAAAAGG	FOSL2	targeting
MAF_-_79634537.23-P1P2-1	GGAAGTCCTGGGGAAAGACG	MAF	targeting
MAF_-_79634537.23-P1P2-2	GACTCTTCTTGCTGGATCAG	MAF	targeting
MAF_-_79634460.23-P1P2-1	GAGAGGTGCAGCCCGACTGG	MAF	targeting
MAF_-_79634460.23-P1P2-2	GTGTAGCTCGGGCTGCTTGT	MAF	targeting
MAF_-_79634466.23-P1P2-1	GGCAGCCCGACTGGAGGAGA	MAF	targeting
MAF_-_79634466.23-P1P2-2	GCATCTTCTAGCTGTAGCTC	MAF	targeting
MAFB_+_39317661.23-P1P2-1	GAGGCAGCCTCGGGACTCTC	MAFB	targeting
MAFB_+_39317661.23-P1P2-2	GTGCACCGCCGAGCTGCGAG	MAFB	targeting
MAFB_-_39317676.23-P1P2-1	GGGCGCGCCGGAGAGTCCCG	MAFB	targeting
MAFB_-_39317676.23-P1P2-2	GGAGCTAGAGAGCGAGCAAC	MAFB	targeting
MAFB_+_39317635.23-P1P2-1	GCCGCCGCGTCCCCAGACAA	MAFB	targeting
MAFB_+_39317635.23-P1P2-2	GGACCGGGCCGGGTAGAGTC	MAFB	targeting
MAFA_-_144512450.23-P1P2-1	GCGAGCCTGGCGGCAGGCGG	MAFA	targeting
MAFA_-_144512450.23-P1P2-2	GAGAAGCGCTCGGCCTCGGG	MAFA	targeting
MAFA_-_144512791.23-P1P2-1	GACCGCTGGCCAGGTGTCTC	MAFA	targeting
MAFA_-_144512791.23-P1P2-2	GCTTCGCGTTTAGCCGTGGG	MAFA	targeting
MAFA_-_144512801.23-P1P2-1	GAGGTGTCTCGGGCGACCCC	MAFA	targeting
MAFA_-_144512801.23-P1P2-2	GTCGAGGACAGCGAGCCTGG	MAFA	targeting
MAFG_+_79885558.23-P1P2-1	GGCGGATCCCGAGCCTGGTC	MAFG	targeting
MAFG_+_79885558.23-P1P2-2	GTGTGACGTCTGTGGAGCGG	MAFG	targeting
MAFG_-_79885552.23-P1P2-1	GCGGGCCGAGCGCACTGGGA	MAFG	targeting
MAFG_-_79885552.23-P1P2-2	GGCCGGGCCGGACCAGGCTC	MAFG	targeting
MAFG_-_79885317.23-P1P2-1	GCCGCCCGCCTAGCTCCGGG	MAFG	targeting
MAFG_-_79885317.23-P1P2-2	GAGTGTGGTGAGTGCGGCTG	MAFG	targeting
ATF2_+_176032892.23-P1P2-1	GAGAGAGGACGGAAGCCTGT	ATF2	targeting
ATF2_+_176032892.23-P1P2-2	GCCTCTCGCGCGCTTTCCTA	ATF2	targeting
ATF2_-_176032472.23-P1P2-1	GTCGGAGGGAGGGGTCTAAG	ATF2	targeting
ATF2_-_176032472.23-P1P2-2	GCGAGGTGATGGGAAACGGG	ATF2	targeting
ATF2_-_176032440.23-P1P2-1	GCTCTGAACTGACCCAAGTA	ATF2	targeting
ATF2_-_176032440.23-P1P2-2	GAGCACGTCAGGAGCACCCG	ATF2	targeting
ATF3_+_212782184.23-P1P2-1	GGGCGAGCACCGAGGACTCA	ATF3	targeting
ATF3_+_212782184.23-P1P2-2	GAGGGGCGCGAAGGGAATGA	ATF3	targeting
ATF3_+_212782164.23-P1P2-1	GGGCCGGCGCGCGGGCTGAA	ATF3	targeting
ATF3_+_212782164.23-P1P2-2	GGCTGAAGGGTGCGCTCGGG	ATF3	targeting
ATF3_+_212782100.23-P1P2-1	GGCCTGGCTGCGTGCGACTG	ATF3	targeting
ATF3_+_212782100.23-P1P2-2	GTCCGGGGTGGGTCAGGGGT	ATF3	targeting
ATF4_-_39916548.23-P1P2-1	GGACGAAGTCTATAAAGGGC	ATF4	targeting
ATF4_-_39916548.23-P1P2-2	GGCTGTTGCCCCACGAAACG	ATF4	targeting
ATF4_-_39916327.23-P1P2-1	GCCGGCGGCGAAGGAAAGAA	ATF4	targeting
ATF4_-_39916327.23-P1P2-2	GCATGGCGTGAGTACCGGGG	ATF4	targeting
ATF4_-_39916853.23-P1P2-1	GGCCAGGGCGGTGCCGCCAA	ATF4	targeting
ATF4_-_39916853.23-P1P2-2	GTGCGGGGCTCGGGGTCCGA	ATF4	targeting
BATF_-_75988876.23-P1P2-1	GCAGAGTGAGGAGGACGCAG	BATF	targeting
BATF_-_75988876.23-P1P2-2	GCAGAGGGACTGCTCCCCAA	BATF	targeting
BATF_-_75988864.23-P1P2-1	GCCCTCTGCACCCCAGAGTG	BATF	targeting
BATF_-_75988864.23-P1P2-2	GAGGAGGACGCAGGGGTCAG	BATF	targeting
BATF_-_75988898.23-P1P2-1	GTCAGAGGTGGCTACAGGGC	BATF	targeting
BATF_-_75988898.23-P1P2-2	GAGGCAGAGGAGGCACCTGT	BATF	targeting
BATF2_-_64764396.23-P1P2-1	GCAGAGGTGCATGGCTTAGG	BATF2	targeting
BATF2_-_64764396.23-P1P2-2	GAAGCCATGCACCTCTGTGG	BATF2	targeting
BATF2_-_64764399.23-P1P2-1	GAGGTGCATGGCTTAGGCGG	BATF2	targeting
BATF2_-_64764399.23-P1P2-2	GCAGCCCATTGCCCCCACAG	BATF2	targeting
BATF2_-_64764409.23-P1P2-1	GCTTAGGCGGGGGAGCAGAG	BATF2	targeting
BATF2_-_64764409.23-P1P2-2	GCTCTGGAGGCCTAAGGAAG	BATF2	targeting
BATF3_+_212873228.23-P1P2-1	GGAGAGCGGGAAGCCTGAGG	BATF3	targeting
BATF3_+_212873228.23-P1P2-2	GACTGGCGCGCGGGGACACT	BATF3	targeting
BATF3_+_212873092.23-P1P2-1	GAGCGCCCGGCATGTCGCAA	BATF3	targeting
BATF3_+_212873092.23-P1P2-2	GGGGCCGACGCGTGGAGTAG	BATF3	targeting
BATF3_+_212872874.23-P1P2-1	GTGCGGCCGGAGACAAGCAG	BATF3	targeting
BATF3_+_212872874.23-P1P2-2	GCGCCCGTAGGCAGCCCCAC	BATF3	targeting
KLF4_-_110251851.23-P1-1	GCGCGGAGCTGCGAACTGGT	KLF4	targeting
KLF4_-_110251851.23-P1-2	GGAGAGAACGAACGTGTCTG	KLF4	targeting
KLF4_-_110251854.23-P1-1	GGGAGCTGCGAACTGGTCGG	KLF4	targeting
KLF4_-_110251854.23-P1-2	GAGTGCTGCCGTGGGCGCAG	KLF4	targeting
KLF4_-_110251847.23-P1-1	GGTGGCGCGGAGCTGCGAAC	KLF4	targeting
KLF4_-_110251847.23-P1-2	GTCTCTGGTCGGGAAACTGC	KLF4	targeting
KLF4_-_110250652.23-P2-1	GGACTGCACCGCCCAGACAT	KLF4	targeting
KLF4_-_110250652.23-P2-2	GAGGAAGCACCCGGGAACCC	KLF4	targeting
KLF4_+_110250708.23-P2-1	GTCTTCTTCGACCCGGGAGT	KLF4	targeting
KLF4_+_110250708.23-P2-2	GACCGCCCAGACATGGGGAC	KLF4	targeting
KLF4_-_110250491.23-P2-1	GCGCCGCCGCCAGGTCATAG	KLF4	targeting
KLF4_-_110250491.23-P2-2	GGGCGGCCGGGAAGCACTGG	KLF4	targeting
KLF5_-_73633194.23-P1P2-1	GCTCTCGCGGAGGTCGGCGG	KLF5	targeting
KLF5_-_73633194.23-P1P2-2	GGTTCTCTCGCGGAGGTCGG	KLF5	targeting
KLF5_+_73633330.23-P1P2-1	GGGGTGGACTCCTCAGACAG	KLF5	targeting
KLF5_+_73633330.23-P1P2-2	GAGAGCCTGAGAGCACGGTG	KLF5	targeting
KLF5_-_73633181.23-P1P2-1	GTGCGCTCGCGGTTCTCTCG	KLF5	targeting
KLF5_-_73633181.23-P1P2-2	GGCTCGCGGTTCTCTCGCGG	KLF5	targeting
ZNF750_-_80797843.23-P1P2-1	GATGTGGCCGGTCTTGGTGC	ZNF750	targeting
ZNF750_-_80797843.23-P1P2-2	GCAGCCACCGGCACCAAGAC	ZNF750	targeting
ZNF750_-_80797807.23-P1P2-1	GAATAGTGAGTACTTACCAG	ZNF750	targeting
ZNF750_-_80797807.23-P1P2-2	GTGGCCGGTCTTGGTGCCGG	ZNF750	targeting
ZNF750_+_80797666.23-P1P2-1	GTGGGCTCCGAGGATTACTC	ZNF750	targeting
ZNF750_+_80797666.23-P1P2-2	GGCTGGGATGTGGCCGGTCT	ZNF750	targeting
CEBPA_+_33793394.23-P1P2-1	GCGCGGGCGAGCAGGGTCTC	CEBPA	targeting
CEBPA_+_33793394.23-P1P2-2	GAAGTCGGCCGACTCCATGG	CEBPA	targeting
CEBPA_+_33793416.23-P1P2-1	GTCGCGACCCGGAGGTGCGC	CEBPA	targeting
CEBPA_+_33793416.23-P1P2-2	GCCGGCATGGCGAGCCTCGG	CEBPA	targeting
CEBPA_-_33793430.23-P1P2-1	GGCCCGCGCCCGCGCACCTC	CEBPA	targeting
CEBPA_-_33793430.23-P1P2-2	GCGGGCCATTCGCGACCCGG	CEBPA	targeting
EHF_+_34643032.23-P1P2-1	GCAGGCATAGGGAAACGAGG	EHF	targeting
EHF_+_34643032.23-P1P2-2	GTATAGGGATGGGGCACCAC	EHF	targeting
EHF_+_34642677.23-P1P2-1	GACCAGCTCCTATAGGGATG	EHF	targeting
EHF_+_34642677.23-P1P2-2	GGCTGTGGCTGTTGGAGGGG	EHF	targeting
EHF_+_34642683.23-P1P2-1	GAATCTCACCAGCTCCTATA	EHF	targeting
EHF_+_34642683.23-P1P2-2	GTCAGACTTGATAACACCCG	EHF	targeting
RELA_-_65430379.23-P1P2-1	GCAGACGAGCCATTCGCCAG	RELA	targeting
RELA_-_65430379.23-P1P2-2	GACGAGCCATTCGCCAGAGG	RELA	targeting
RELA_+_65430343.23-P1P2-1	GTCGTCTGTAGTGCACGCCG	RELA	targeting
RELA_+_65430343.23-P1P2-2	GCATTTCCGCCTCTGGCGAA	RELA	targeting
RELA_+_65430021.23-P1P2-1	GCCCTCCACACCGTCCATGG	RELA	targeting
RELA_+_65430021.23-P1P2-2	GATTCCGGGCAGTGACGCGA	RELA	targeting
RELB_+_45504764.23-P1P2-1	GGGTCGGACGAGCGGCGCAA	RELB	targeting
RELB_+_45504764.23-P1P2-2	GCCCGCTGTAGAGTGAGAGG	RELB	targeting
RELB_+_45504772.23-P1P2-1	GCGATCGCGGGTCGGACGAG	RELB	targeting
RELB_+_45504772.23-P1P2-2	GGCGGCCGGGAGGCACGGTC	RELB	targeting
RELB_+_45504780.23-P1P2-1	GCTGGTGGACGATCGCGGGT	RELB	targeting
RELB_+_45504780.23-P1P2-2	GACGAGCGGCGCAAGGGCTG	RELB	targeting
REL_+_61108735.23-P1P2-1	GTCCACCGTACGGGAGCCAG	REL	targeting
REL_+_61108735.23-P1P2-2	GCCTGCCCCTGGCTCCCGTA	REL	targeting
REL_-_61108779.23-P1P2-1	GGGCGACGCTGGGTGACCCG	REL	targeting
REL_-_61108779.23-P1P2-2	GCCGGGGTGCAAGAATTCAG	REL	targeting
REL_-_61108755.23-P1P2-1	GGCCCCTGGCTCCCGTACGG	REL	targeting
REL_-_61108755.23-P1P2-2	GGCGTCGCCGTCCACCGTAC	REL	targeting
NFKB1_+_103422595.23-P1P2-1	GGCGGCCCGACCGACGGGAA	NFKB1	targeting
NFKB1_+_103422595.23-P1P2-2	GGAAGTGCACCAGCGAGCCG	NFKB1	targeting
NFKB1_-_103422709.23-P1P2-1	GAGCCGCCCGGCCAGTAAGG	NFKB1	targeting
NFKB1_-_103422709.23-P1P2-2	GCGCAGCCGCCCGGCCAGTA	NFKB1	targeting
NFKB1_+_103422601.23-P1P2-1	GCGGCTGGCGGCCCGACCGA	NFKB1	targeting
NFKB1_+_103422601.23-P1P2-2	GGTGGCTGCGTGCAGGCCGA	NFKB1	targeting
NFKB2_+_104155509.23-P1P2-1	GTGTGGCGGGTGAGATCCGG	NFKB2	targeting
NFKB2_+_104155509.23-P1P2-2	GTAGGCCCGGCTCTGTCTAG	NFKB2	targeting
NFKB2_+_104155526.23-P1P2-1	GCCAGCCGCCTGTCCGGGTG	NFKB2	targeting
NFKB2_+_104155526.23-P1P2-2	GCCCGCCACACCCGGACAGG	NFKB2	targeting
NFKB2_-_104155540.23-P1P2-1	GTCACCCGCCACACCCGGAC	NFKB2	targeting
NFKB2_-_104155540.23-P1P2-2	GTCCGGATCTCGCTCTCCAC	NFKB2	targeting
TP63_-_189507529.23-P1P2-1	GTAAGGGTCTCGGGGTGGGG	TP63	targeting
TP63_-_189507529.23-P1P2-2	GTAAGTAGATTCATATTGTA	TP63	targeting
TP63_-_189507631.23-P1P2-1	GGCCCAGACTCAATTTAGTG	TP63	targeting
TP63_-_189507631.23-P1P2-2	GTATTGTAAGGGTCTCGGGG	TP63	targeting
TP63_-_189507521.23-P1P2-1	GTCATATTGTAAGGGTCTCG	TP63	targeting
TP63_-_189507521.23-P1P2-2	GACCTCACTAAATTGAGTCT	TP63	targeting
TP53_+_7590780.23-P1P2-1	GAGTCTAGAGCCACCGTCCA	TP53	targeting
TP53_+_7590780.23-P1P2-2	GCAGGGAGCAGGTAGCTGCT	TP53	targeting
TP53_+_7590774.23-P1P2-1	GGAGCCACCGTCCAGGGAGC	TP53	targeting
TP53_+_7590774.23-P1P2-2	GTGGCTAGAGGGATCATCAT	TP53	targeting
TP53_-_7590396.23-P1P2-1	GCCCTACGCCCAGCACCGGG	TP53	targeting
TP53_-_7590396.23-P1P2-2	GCAGGAGCTTACCCAATCCA	TP53	targeting
ETS1_-_128391812.23-P1P2-1	GGGCCGTCGCCACTCACCCG	ETS1	targeting
ETS1_-_128391812.23-P1P2-2	GTGCGCGCCCGGCACTCCAG	ETS1	targeting
ETS1_+_128392027.23-P1P2-1	GCCGGGCGCGGGGGAAAGAA	ETS1	targeting
ETS1_+_128392027.23-P1P2-2	GGAGAGGAGGGAGCGGGCGA	ETS1	targeting
ETS1_+_128392044.23-P1P2-1	GTGCCGGGCGCGCACCGTCC	ETS1	targeting
ETS1_+_128392044.23-P1P2-2	GGAAACGCCCTAAAGAGGAG	ETS1	targeting
ETS2_+_40178272.23-P1P2-1	GCTAGCACGCAGGAACCCCC	ETS2	targeting
ETS2_+_40178272.23-P1P2-2	GAACCGGGCCGTCCCCCACG	ETS2	targeting
ETS2_+_40178296.23-P1P2-1	GTAGGCGACCCCGAAGACAG	ETS2	targeting
ETS2_+_40178296.23-P1P2-2	GAAGTCTCCGCCCGGCTCCC	ETS2	targeting
ETS2_-_40177882.23-P1P2-1	GCTCCAGAGACTGACGAGTG	ETS2	targeting
ETS2_-_40177882.23-P1P2-2	GGAGCCGCCCGGCCAGCGTC	ETS2	targeting
GRHL1_+_10091891.23-P1P2-1	GACAGTACACCCGATCCGGG	GRHL1	targeting
GRHL1_+_10091891.23-P1P2-2	GCCGGAGCGGCGGCCCCGAC	GRHL1	targeting
GRHL1_+_10091838.23-P1P2-1	GGCGGCGGCCCCGACGGGTT	GRHL1	targeting
GRHL1_+_10091838.23-P1P2-2	GTGGGACAGTACACCCGATC	GRHL1	targeting
GRHL1_-_10091852.23-P1P2-1	GAAGCAAACCCAACCCGTCG	GRHL1	targeting
GRHL1_-_10091852.23-P1P2-2	GGTACACCCGATCCGGGGGG	GRHL1	targeting
GRHL2_+_102504892.23-P1P2-1	GTGTGTGAGAGCGCCCGAGA	GRHL2	targeting
GRHL2_+_102504892.23-P1P2-2	GAGAAAGTGGCGGACTTGGG	GRHL2	targeting
GRHL2_+_102505269.23-P1P2-1	GGAGCTGAGACCATTCCTAA	GRHL2	targeting
GRHL2_+_102505269.23-P1P2-2	GGCGGAGTCCTCCTGGATCG	GRHL2	targeting
GRHL2_-_102505460.23-P1P2-1	GAGGGCCTACTGGAAAAGTG	GRHL2	targeting
GRHL2_-_102505460.23-P1P2-2	GGAGCGAGCGAGAGTGGTGA	GRHL2	targeting
GRHL3_+_24645870.23-P1P2-1	GCAGCAGCGCTGGCGCTGAT	GRHL3	targeting
GRHL3_+_24645870.23-P1P2-2	GGCTGATTGGCTACAGGTAC	GRHL3	targeting
GRHL3_-_24646453.23-P1P2-1	GTAGTTCTAAGAGCTGTCTT	GRHL3	targeting
GRHL3_-_24646453.23-P1P2-2	GGAGCCTCAGTGCTGATCGT	GRHL3	targeting
GRHL3_-_24645854.23-P1P2-1	GGAGGTATACCTCCAGTCGC	GRHL3	targeting
GRHL3_-_24645854.23-P1P2-2	GGCTCCGACGATCAGCACTG	GRHL3	targeting
SOX9_-_70117175.23-P1P2-1	GGGAGTTGGAGAGCCGAAAG	SOX9	targeting
SOX9_-_70117175.23-P1P2-2	GAGCGGAGCTCGAAACTGAC	SOX9	targeting
SOX9_+_70117325.23-P1P2-1	GAGCTGCCCGCTCCAAGTGG	SOX9	targeting
SOX9_+_70117325.23-P1P2-2	GCCGCGGCGAGCACTTAGGA	SOX9	targeting
SOX9_+_70117382.23-P1P2-1	GGCGCGTCGGCCGGCTACCG	SOX9	targeting
SOX9_+_70117382.23-P1P2-2	GAAGTTTCCGGGGTTGAAAC	SOX9	targeting
GATA3_+_8096831.23-P1P2-1	GTGGGTAGCGAAGAGCAGAG	GATA3	targeting
GATA3_+_8096831.23-P1P2-2	GGCGCACCCGAGACCCGCAC	GATA3	targeting
GATA3_+_8097036.23-P1P2-1	GACTTGGAGGGCAAGTCCCA	GATA3	targeting
GATA3_+_8097036.23-P1P2-2	GCCGGGACCGGTGTCCCCGA	GATA3	targeting
GATA3_-_8097216.23-P1P2-1	GTGCCACTCCAGCAACTCAG	GATA3	targeting
GATA3_-_8097216.23-P1P2-2	GAAGTCACCAGTACCAACCT	GATA3	targeting
RUNX1_+_36421216.23-P1P2-1	GGTCCCCCGCCTTCAGAAGA	RUNX1	targeting
RUNX1_+_36421216.23-P1P2-2	GACCTCTCATGAAGCACTGT	RUNX1	targeting
RUNX1_+_36421326.23-P1P2-1	GCCAGAGGTATCCAGCAGAG	RUNX1	targeting
RUNX1_+_36421326.23-P1P2-2	GACCACGCTGCGAAACCCTG	RUNX1	targeting
RUNX1_+_36421137.23-P1P2-1	GACCCACAGTGCTTCATGAG	RUNX1	targeting
RUNX1_+_36421137.23-P1P2-2	GGAGAGATGTAGGGCTAGAG	RUNX1	targeting
RUNX3_-_25256729.23-P1-1	GCGCGGCCGCCCCGACTCCG	RUNX3	targeting
RUNX3_-_25256729.23-P1-2	GTTCTGGAGGATTTGTTCTG	RUNX3	targeting
RUNX3_+_25256620.23-P1-1	GCAGCCGGGACAGCCACGAG	RUNX3	targeting
RUNX3_+_25256620.23-P1-2	GCCCCGCCACTTGATTCTGG	RUNX3	targeting
RUNX3_+_25256752.23-P1-1	GCGGCCCCGCCACTTGATTC	RUNX3	targeting
RUNX3_+_25256752.23-P1-2	GGGCGGGCCCTGGCGAGTAG	RUNX3	targeting
RUNX3_+_25291473.23-P2-1	GTCATTCCCCGTGGCACTGG	RUNX3	targeting
RUNX3_+_25291473.23-P2-2	GAGAGCCTGGGCTCTGTCAA	RUNX3	targeting
RUNX3_-_25291441.23-P2-1	GCTTTCGGCAGCCAGGGTGG	RUNX3	targeting
RUNX3_-_25291441.23-P2-2	GAAGGGGCTTTCGGCAGCCA	RUNX3	targeting
RUNX3_+_25291093.23-P2-1	GCCCAACCCAACCCCCTGAA	RUNX3	targeting
RUNX3_+_25291093.23-P2-2	GGGCCGCCTCCAGTGCCACG	RUNX3	targeting
NFE2L2_+_178129028.23-P1-1	GAGCCCGAGGGCGAACGGGT	NFE2L2	targeting
NFE2L2_+_178129028.23-P1-2	GTCGGTAATCGGCTACACGC	NFE2L2	targeting
NFE2L2_-_178129382.23-P1-1	GAGGCGCGGCGCGGACAGGG	NFE2L2	targeting
NFE2L2_-_178129382.23-P1-2	GAGCCGATTACCGAGTGCCG	NFE2L2	targeting
NFE2L2_-_178129252.23-P1-1	GCGCAGGGCCCAGAGGGCCG	NFE2L2	targeting
NFE2L2_-_178129252.23-P1-2	GCTCCCCGGCACTCGGTAAT	NFE2L2	targeting
NFE2L2_-_178127685.23-P2-1	GAGACAAACAACTTTAAAGG	NFE2L2	targeting
NFE2L2_-_178127685.23-P2-2	GGGAAAAAAATTGGAATTCA	NFE2L2	targeting
NFE2L2_-_178128051.23-P2-1	GACATATATAAAGTACTCAG	NFE2L2	targeting
NFE2L2_-_178128051.23-P2-2	GATTCTCTTCTGTGCTGTCA	NFE2L2	targeting
NFE2L2_+_178128197.23-P2-1	GCCCAGAGCGGCTTTGTCTT	NFE2L2	targeting
NFE2L2_+_178128197.23-P2-2	GGGAACATGTTAAGAAATTG	NFE2L2	targeting
IRF6_+_209979461.23-P1P2-1	GACGTGAGCTCGGCGCACCT	IRF6	targeting
IRF6_+_209979461.23-P1P2-2	GGCCTGGCTCTACCCAAGTA	IRF6	targeting
IRF6_+_209979430.23-P1P2-1	GTAAGGGCTGGTGCGGGACG	IRF6	targeting
IRF6_+_209979430.23-P1P2-2	GCAAGCTGGTCCCCAGAAGT	IRF6	targeting
IRF6_-_209979245.23-P1P2-1	GGGTCCTACCCCACCCACGG	IRF6	targeting
IRF6_-_209979245.23-P1P2-2	GGTGGGTACGCCAACTTCTG	IRF6	targeting
OVOL1_+_65554607.23-P1P2-1	GTGCGGCCAGGTGCACCGGG	OVOL1	targeting
OVOL1_+_65554607.23-P1P2-2	GCGGGGACGCCAGTCGAGCC	OVOL1	targeting
OVOL1_+_65554624.23-P1P2-1	GCTGAGAACGAGGTCCCTTG	OVOL1	targeting
OVOL1_+_65554624.23-P1P2-2	GAACAGGGAAGGAGTCGCTA	OVOL1	targeting
OVOL1_+_65554611.23-P1P2-1	GCCCTTGCGGCCAGGTGCAC	OVOL1	targeting
OVOL1_+_65554611.23-P1P2-2	GAGCCCGGCCCCGCAAAGGT	OVOL1	targeting
OVOL2_-_18038516.23-P1P2-1	GCGCGAGTGAGACCACGCCG	OVOL2	targeting
OVOL2_-_18038516.23-P1P2-2	GTAGGTGTCGCCGAGCCGGG	OVOL2	targeting
OVOL2_-_18038343.23-P1P2-1	GTCCCCGCTAGGGGCAACGG	OVOL2	targeting
OVOL2_-_18038343.23-P1P2-2	GCACTCGCGATTTAAGGCAT	OVOL2	targeting
OVOL2_-_18038475.23-P1P2-1	GGACTCCCAGCCTCCCGGCT	OVOL2	targeting
OVOL2_-_18038475.23-P1P2-2	GCCCGGCTGCTCCCCGCTAG	OVOL2	targeting
STAT3_+_40540410.23-P1P2-1	GGGATCCTGGACAGGCACCC	STAT3	targeting
STAT3_+_40540410.23-P1P2-2	GCCCCAACCGGATCCTGGAC	STAT3	targeting
STAT3_-_40540393.23-P1P2-1	GAGGGCCTCTCCGAGCCGAG	STAT3	targeting
STAT3_-_40540393.23-P1P2-2	GTGGCGCTGTCTCTCCCCCT	STAT3	targeting
STAT3_-_40540437.23-P1P2-1	GTGCCTGTCCAGGATCCGGT	STAT3	targeting
STAT3_-_40540437.23-P1P2-2	GTCTCCCCCTCGGCTCGGAG	STAT3	targeting
SMAD4_+_48557044.23-P1P2-1	GCCCGGGGCGGGGAAGCCAC	SMAD4	targeting
SMAD4_+_48557044.23-P1P2-2	GGCAGCGGCGACGACGACCA	SMAD4	targeting
SMAD4_-_48556657.23-P1P2-1	GCGCCGCTGCGGTAACGGAG	SMAD4	targeting
SMAD4_-_48556657.23-P1P2-2	GCAGTGGCTTCTCGACAAGT	SMAD4	targeting
SMAD4_+_48556684.23-P1P2-1	GCCTCCCGAGGAGAGCGGGA	SMAD4	targeting
SMAD4_+_48556684.23-P1P2-2	GGTCGTCGCCGCTGCGGTAA	SMAD4	targeting
SMAD2_+_45457217.23-P1P2-1	GGGGTCTACCCGCGCGGCCG	SMAD2	targeting
SMAD2_+_45457217.23-P1P2-2	GCTGCCGCCCAGGCTGACGG	SMAD2	targeting
SMAD2_+_45456696.23-P1P2-1	GGCCCGCGGGCCTCCAGCTA	SMAD2	targeting
SMAD2_+_45456696.23-P1P2-2	GCCGCCCCCGTCAGCCTGGG	SMAD2	targeting
SMAD2_+_45456754.23-P1P2-1	GGGACCCCCCGGATCTGACG	SMAD2	targeting
SMAD2_+_45456754.23-P1P2-2	GGGCTGCGCCGGCGAATCGG	SMAD2	targeting
SMAD3_+_67358180.23-P1P2-1	GGCGGCCGCGAGACTCCAAG	SMAD3	targeting
SMAD3_+_67358180.23-P1P2-2	GCCCACGGCGAAGAGAAGAG	SMAD3	targeting
SMAD3_+_67358233.23-P1P2-1	GGGCGGACGGCAGCAGTGCA	SMAD3	targeting
SMAD3_+_67358233.23-P1P2-2	GGACGGCAGCAGTGCAGGGT	SMAD3	targeting
SMAD3_-_67358553.23-P1P2-1	GGCCTGCTGGGCTGGAAGAA	SMAD3	targeting
SMAD3_-_67358553.23-P1P2-2	GGGCGAAGAGAAGAGCGGCC	SMAD3	targeting
SMAD5_-_135468694.23-P1P2-1	GCGCGGGCGAGGGGAACTGG	SMAD5	targeting
SMAD5_-_135468694.23-P1P2-2	GAGAAGCGCAGCGACGGCGT	SMAD5	targeting
SMAD5_-_135468575.23-P1P2-1	GGCGCCGTGCGCGTGTCCCG	SMAD5	targeting
SMAD5_-_135468575.23-P1P2-2	GAGCACCGCAGTCCTATCAA	SMAD5	targeting
SMAD5_-_135468962.23-P1P2-1	GCGTCTGGGACGCCCTGGAG	SMAD5	targeting
SMAD5_-_135468962.23-P1P2-2	GCGGCCGCGGGACACGCGCA	SMAD5	targeting
SMAD7_-_46477027.23-P1P2-1	GGGCGCCCGCCGGGGATCGG	SMAD7	targeting
SMAD7_-_46477027.23-P1P2-2	GCGCGGCCACGACAGTATCT	SMAD7	targeting
SMAD7_+_46475669.23-P1P2-1	GGAATCACGTCGAACACCAG	SMAD7	targeting
SMAD7_+_46475669.23-P1P2-2	GAGTGGCCCAGATACTGTCG	SMAD7	targeting
SMAD7_-_46475452.23-P1P2-1	GCAGGCCCCAGCGCAGTAAG	SMAD7	targeting
SMAD7_-_46475452.23-P1P2-2	GTCCCGAGTGCGCTAGGAAT	SMAD7	targeting
HMGB1_-_31040100.23-P1-1	GCAGCCAGCGCGGCTCCTAT	HMGB1	targeting
HMGB1_-_31040100.23-P1-2	GTAGCCAATAGGAGCCGCGC	HMGB1	targeting
HMGB1_-_31039806.23-P1-1	GCCGTGCGCAGTTCCCCCCA	HMGB1	targeting
HMGB1_-_31039806.23-P1-2	GTCAGCGCGGACGCCGCCGG	HMGB1	targeting
HMGB1_+_31039909.23-P1-1	GTGAGTCTGGGGCAGCGCCG	HMGB1	targeting
HMGB1_+_31039909.23-P1-2	GACACAAAGGCAAATGAGGG	HMGB1	targeting
HMGB1_-_31191681.23-P2-1	GACCACGCTCGCGCGGACCA	HMGB1	targeting
HMGB1_-_31191681.23-P2-2	GCACCTCCGCGGGTCACCCC	HMGB1	targeting
HMGB1_+_31191616.23-P2-1	GTGACCCGCGGAGGTGGGAG	HMGB1	targeting
HMGB1_+_31191616.23-P2-2	GCGCCGGCGGAGAGGGTCCA	HMGB1	targeting
HMGB1_-_31191447.23-P2-1	GGATGGGCTCTAGGGAGACA	HMGB1	targeting
HMGB1_-_31191447.23-P2-2	GTTCCTGGGGTGACCCGCGG	HMGB1	targeting
HMGB2_+_174255479.23-P1P2-1	GTCACGCCGGAGCCCCGTGA	HMGB2	targeting
HMGB2_+_174255479.23-P1P2-2	GCAGAACCGGGCCCGGTCAG	HMGB2	targeting
HMGB2_-_174255470.23-P1P2-1	GGCAGAGCGGCCGGACCCAA	HMGB2	targeting
HMGB2_-_174255470.23-P1P2-2	GCGAACCCGAGGGTATTGGA	HMGB2	targeting
HMGB2_+_174255529.23-P1P2-1	GGAGAACTCTGCAAAACAAG	HMGB2	targeting
HMGB2_+_174255529.23-P1P2-2	GACGGGGCTCCGGCGTGAAC	HMGB2	targeting
CD81_strong	GGAGAGCGAGCGCGCAACGG	CD81	targeting
CD81_weak	GGAGAGCCAGCGCGCAACGG	CD81	targeting
CD151_strong	GCCGGACTCGGACGCGTGGT	CD151	targeting
CD151_weak	GCCGCTCGGCCGAGCTGTCG	CD151	targeting
CD55_strong	GCTGCGACTCGGCGGAGTCC	CD55	targeting
MALAT1	GGCGCTGCGCTTAAGAGGGC	MALAT1	targeting
NGFRAP1	GAGGACCGAGAAGAGTGACA	NGFRAP1	targeting
OR2AG2-1	GGAACCAAATATATTATCAG	OR2AG2	targeting
OR2AG2-2	GGGTCAGTGCCAACATGTAT	OR2AG2	targeting
OR2AG2-3	GAAGGTGTTCACTCTAGCTT	OR2AG2	targeting
OR2AG2-4	GTCTAGCTTTGGATTGTTCT	OR2AG2	targeting
OR2AG2-5	GGAGCTCCGGAACTCCACCT	OR2AG2	targeting
OR2AG2-6	GAAGCGGCTTCATCTTGGTG	OR2AG2	targeting
OR6A2-1	GTTAATCTGGAAATGAGCTA	OR6A2	targeting
OR6A2-2	GGGAGTGGCGGAACCATAGT	OR6A2	targeting
OR6A2-3	GATTGGTCGAATACCACGTA	OR6A2	targeting
OR6A2-4	GACCCAGCCTTTCTCTTAAT	OR6A2	targeting
OR6A2-5	GAGAGTAGAGAGTCTTCAGT	OR6A2	targeting
OR6A2-6	GGTAAGAGAGACCAATGACA	OR6A2	targeting
OR56A3-1	GGTCTGAAGCTTCAGTGGAG	OR56A3	targeting
OR56A3-2	GTCTGACAAAACAATTCAAG	OR56A3	targeting
OR56A3-3	GAGCAGGCAGGGAAGCTGAT	OR56A3	targeting
OR56A3-4	GTGATGGATATCTCAGTGGG	OR56A3	targeting
OR56A3-5	GAGTGGAGAGGGTGTCATTT	OR56A3	targeting
OR56A3-6	GCAGATGGTCATCAGGAGGG	OR56A3	targeting
OR10J3-1	GAGTCAGCAGGTACAAAGTT	OR10J3	targeting
OR10J3-2	GAGGAACTCAGTCACAAAAG	OR10J3	targeting
OR10J3-3	GTTGTGCTGCCGCCTGAAGC	OR10J3	targeting
OR10J3-4	GAGAGATGGATAGCATGCAC	OR10J3	targeting
OR10J3-5	GCAAAAGTGGAATTTAGCTT	OR10J3	targeting
OR10J3-6	GCCAATCCCCAGTGATCCAG	OR10J3	targeting
OR2A25-1	GGGCACCGTGCTGCAAGCAC	OR2A25	targeting
OR2A25-2	GTGGGGAACGGGACAATCCT	OR2A25	targeting
OR2A25-3	GGCTCCTTGTTTCTTCTACA	OR2A25	targeting
OR2A25-4	GGTTTCTTCTACAGGGAAAT	OR2A25	targeting
OR2A25-5	GTGATGGTAGAATATCGGAG	OR2A25	targeting
OR2A25-6	GTCTACATCTTCATTCTGTT	OR2A25	targeting
non-targeting_01298	GCTAACAAATACATCGGCAG	non-targeting	non-targeting
non-targeting_03347	GTATATACGGCGGTCGTATC	non-targeting	non-targeting
non-targeting_02578	GGGGCGCCCGGAGACTATCC	non-targeting	non-targeting
non-targeting_00518	GATTGCGCAAGCCAGGTTAC	non-targeting	non-targeting
non-targeting_01136	GGTACGCCTGCGGTCGAGTA	non-targeting	non-targeting
non-targeting_03639	GGGCCCGCCACGCCGTAACC	non-targeting	non-targeting
non-targeting_02417	GGAAAACTGTGCCCCCCTTA	non-targeting	non-targeting
non-targeting_03129	GACCGGCATCAGCCGAGGGG	non-targeting	non-targeting
non-targeting_00550	GCCCCGGCGGACAAAACCGG	non-targeting	non-targeting
non-targeting_00013	GAGAGGTCGGATACGCTTCC	non-targeting	non-targeting
non-targeting_01348	GCAGGGCGCACCGGAGGAGG	non-targeting	non-targeting
non-targeting_01288	GGAGACCGCAAAGGAAGCGT	non-targeting	non-targeting
non-targeting_02442	GGGCCTGGCCCAGACGCCGA	non-targeting	non-targeting
non-targeting_03670	GGGCTAAGGGGCCGTGTACT	non-targeting	non-targeting
non-targeting_03045	GACACCGTGCGGATGATCTA	non-targeting	non-targeting
non-targeting_02896	GTGGCGCGGGCGAAATTAGC	non-targeting	non-targeting
non-targeting_01527	GGGCCGGGGATGGTTAATCC	non-targeting	non-targeting
non-targeting_02830	GGCCCTTCCCCATTCAGTGC	non-targeting	non-targeting
non-targeting_01493	GTGTACAGCGCGGGCCGGAT	non-targeting	non-targeting
non-targeting_00652	GGTCTGCTCAAATCTAGGTG	non-targeting	non-targeting
